# Extensive genome introgression between domestic ferret and European polecat during population recovery in Great Britain

**DOI:** 10.1101/2021.12.20.473448

**Authors:** Graham J Etherington, Adam Ciezarek, Rebecca Shaw, Johan Michaux, Elizabeth Croose, Wilfried Haerty, Federica Di Palma

## Abstract

The European polecat (*Mustela putorius*) is a mammalian predator which occurs across much of Europe east to the Ural Mountains. In Great Britain, following years of persecution the European polecat has recently undergone a population increase due to legal protection and its range now overlaps that of feral domestic ferrets (*Mustela putorius furo*). During this range expansion, European polecats hybridised with feral domestic ferrets producing viable offspring. Here we carry out population-level whole genome sequencing on domestic ferrets, British European polecats, and European polecats from the European mainland and find high degrees of genome introgression in British polecats outside their previous stronghold, even in those individuals phenotyped as ‘pure’ polecats. We quantify this introgression and find introgressed genes under selection that may assist in cognitive function and sight.
