## Supplementary Table S1 for "Extensive genome introgression between domestic ferret and European polecat during population recovery in Great Britain"

### Sheet: Sequenced
Species	Sex	Sample ID	Library ID	Sample Accession ID	Analyses population	Source	Phenotype	Collection location	Grid reference	X	Y
Domestic Ferret	F	SNP12	LIB8733	SAMEA10534712	domestic	John Englehardt (via Broad)	Cinnamon	USA
Domestic Ferret	M	CinSNP18	LIB8734	SAMEA10534713	domestic	John Englehardt (via Broad)	Cinnamon	USA
Domestic Ferret	F	SNP23	LIB8735	SAMEA10534714	domestic	John Englehardt (via Broad)	Albino	USA
Domestic Ferret	F	SNP24	LIB8736	SAMEA10534715	domestic	John Englehardt (via Broad)	Albino	USA
Domestic Ferret		SNP75	LIB8737	SAMEA10534716	domestic	Broad	Longhair	China
Domestic Ferret		SNP77	LIB8738	SAMEA10534717	domestic	Broad	Sable	China
Domestic Ferret		SNP84	LIB8739	SAMEA10534718	domestic	Broad	Sable	China
Domestic Ferret		SNP86	LIB8740	SAMEA10534719	domestic	Broad	Sable	China
European Polecat		ESP 3	LIB18989	SAMEA10534720	euro	Johan Michaux		Spain (Vera de Bidasoa, Navarre)
European Polecat		ESP 2	LIB21977	SAMEA10534721	euro	Johan Michaux		Spain (Lumbier, Navarre)
European Polecat		AUT 29	LIB18990	SAMEA10534722	euro	Johan Michaux		Austria (Feldbach, Styria)
European Polecat		132	LIB18991	SAMEA10534723	euro	Johan Michaux		Austria (Feldbach, Styria)
European Polecat		81	LIB18992	SAMEA10534724	euro	Johan Michaux		Austria (Wolfsberg, Styria)
European Polecat		FRA 235	LIB18993	SAMEA10534725	euro	Johan Michaux		France (Losse)
European Polecat		FRA 190	LIB18994	SAMEA10534726	euro	Johan Michaux		France (Audon)
European Polecat		FRA 160	LIB18995	SAMEA10534727	euro	Johan Michaux		France (Saint-Jean-de-Lier)
European Polecat		MP 37 (ITA 3)	S004	SAMEA10534728	euro	Johan Michaux		Italy (Central Italy)
European Polecat		MP 451 (ITA 4)	S005	SAMEA10534729	euro	Johan Michaux		Italy (Central Italy)
European Polecat		ARP 10 (ITA 5)	S006	SAMEA10534730	euro	Johan Michaux		Italy (Parco Regionale dei Monti Simbruini)
European Polecat		MP X (ITA 1)	S019	SAMEA10534731	euro	Johan Michaux		Italy (Central Italy)
European Polecat		MP 267 (ITA 2)	S020	SAMEA10534732	euro	Johan Michaux		Italy (Central Italy)
European Polecat		GER1	S001	SAMEA10534733	euro	Johan Michaux		Germany (Berlin)
European Polecat		GER3	S002	SAMEA10534734	euro	Johan Michaux		Germany (Berlin)
European Polecat		209	S007	SAMEA10534735	euro_eng	Vincent Wildlife Trust		UK (Nuneham Courtenay)	SU555987	455500	198700
European Polecat	F	253	S008	SAMEA10534736	euro_eng	Vincent Wildlife Trust		UK (Leavenheath)	TL9540136306	595401	236306
European Polecat	M	265	S009	SAMEA10534737	euro_eng	Vincent Wildlife Trust		UK (Halfway)	SU397685	439700	168500
European Polecat	M	270	S010	SAMEA10534738	euro_eng	Vincent Wildlife Trust		UK (Yealand Conyers)	SD5121574019	351215	474019
European Polecat		605	S012	SAMEA10534739	euro_eng	Vincent Wildlife Trust		UK (Winscales)	NY0335526573	303355	526573
European Polecat		622	S013	SAMEA10534740	euro_eng	Vincent Wildlife Trust		UK (Sandford)	SY9390	393000	90000
European Polecat		648	S015	SAMEA10534741	euro_eng	Vincent Wildlife Trust		UK (Shalbourne)	SU303625	430360	126250
European Polecat		649	S016	SAMEA10534742	euro_eng	Vincent Wildlife Trust		UK (Kintbury)	SU387685	438700	168500
European Polecat		655	S017	SAMEA10534743	euro_eng	Vincent Wildlife Trust		UK (Waterrow)	ST058262	305800	126200
European Polecat		699	S018	SAMEA10534744	euro_eng	Vincent Wildlife Trust		UK (Newby Bridge)	SD3812485067	338124	485067
European Polecat		88	LIB21974	SAMEA10534745	euro_welsh	Vincent Wildlife Trust		UK (Rhayader)	SN967686	296700	268600
European Polecat		196	LIB21975	SAMEA10534746	euro_welsh	Vincent Wildlife Trust		UK (Brechfa)	SN50253020	250250	230200
European Polecat		557	LIB22032	SAMEA10534747	euro_welsh	Vincent Wildlife Trust		UK (Bartestree)	SO576403	357000	240000
European Polecat		693	LIB23764	SAMEA10534748	euro_welsh	Vincent Wildlife Trust		UK (Undy)	ST442874	344200	187400
European Polecat		448	S011	SAMEA10534749	euro_welsh	Vincent Wildlife Trust		UK (Bredon)	SO918366	391800	236600
European Polecat		639	S014	SAMEA10534750	euro_welsh	Vincent Wildlife Trust		UK (Twyning)	SO889368	388900	236800
Hybrid polecat-ferret		226	LIB21971	SAMEA10534751	hybrid	Vincent Wildlife Trust		UK (West Bagborough)	ST178334	317800	133400
Hybrid polecat-ferret	F	314	LIB21972	SAMEA10534752	hybrid	Vincent Wildlife Trust		UK (Charing)	TQ968506	596800	150600
Hybrid polecat-ferret		650	LIB21973	SAMEA10534753	hybrid	Vincent Wildlife Trust		UK (Little Snoring)	TF960320	596000	332000
Steppe Polecat	F	2e3x	LIB18996	SAMEA10534754	steppe	Angus Davison		Inner Mongolia
Steppe Polecat	M	2d2x	LIB22031	SAMEA10534755	steppe	Angus Davison		Inner Mongolia
Black-footed Ferret	M	Cheerio SB6575	SRR1508214	SAMN02903952	bff	Cofactor Genomics		National Black-footed Ferret Conservation Center
Black-footed Ferret	M	Balboa SB6815	SRR1508215	SAMN02903951	bff	Cofactor Genomics		National Black-footed Ferret Conservation Center
Black-footed Ferret	M	85 W2094	SRR1508749	SAMN02903950	bff	Cofactor Genomics		USA (Meeteetse, Wyoming)
Black-footed Ferret	F	Willa SB10	SRR1508750	SAMN02903949	bff	Cofactor Genomics		USA (Meeteetse, Wyoming)
Least Weasel	M	Mni01	LIB20027	SAMEA10534756	weasel	Claudine Montgelard		France (La Couvertoirade, Averyron)
