## Supplementary Table S2 for "Extensive genome introgression between domestic ferret and European polecat during population recovery in Great Britain"

### Sheet: ReadCoverage
Library ID	Bases per sample	Read coverage (2.42Gb genome)	Sequenced read-length	Mean read-length after QC/trimming	Sequencing platform
LIB18996	28845106660	11.9039	250	220.5	Illumina HiSeq 2500
LIB22031	33091847964	13.6565	126	126	Illumina HiSeq 2500
SRR1508214	56765786894	23.4264	101	101	Illumina HiSeq 2000
SRR1508215	47135889172	19.4523	101	101	Illumina HiSeq 2000
SRR1508749	44834262590	18.5024	101	101	Illumina HiSeq 2000
SRR1508750	51130298984	21.1007	101	101	Illumina HiSeq 2000
LIB20027	57641128776	23.7876	126	126	Illumina HiSeq 2500
LIB8733	50848638926	20.9844	126	124	Illumina HiSeq 2500
LIB8734	50394919191	20.7972	126	123.5	Illumina HiSeq 2500
LIB8735	45929192957	18.9543	126	123.5	Illumina HiSeq 2500
LIB8736	49886073630	20.5872	126	123.5	Illumina HiSeq 2500
LIB8737	52171693476	21.5305	126	123.5	Illumina HiSeq 2500
LIB8738	52602976791	21.7084	126	123	Illumina HiSeq 2500
LIB8739	51917683982	21.4256	126	123	Illumina HiSeq 2500
LIB8740	51806361770	21.3797	126	124	Illumina HiSeq 2500
LIB21971	32911347420	13.582	126	126	Illumina HiSeq 2500
LIB21972	29909012868	12.343	126	126	Illumina HiSeq 2500
LIB21973	33354750744	13.765	126	126	Illumina HiSeq 2500
LIB18989	34439370276	14.2126	250	233	Illumina HiSeq 2500
LIB18990	30500467232	12.5871	250	231.5	Illumina HiSeq 2500
LIB18991	33014781588	13.6247	250	233	Illumina HiSeq 2500
LIB18992	30083332676	12.4149	250	232.5	Illumina HiSeq 2500
LIB18993	27965680127	11.541	250	224	Illumina HiSeq 2500
LIB18994	30466428673	12.573	250	225	Illumina HiSeq 2500
LIB18995	29188445063	12.0456	250	224	Illumina HiSeq 2500
LIB21974	30808151388	12.714	126	126	Illumina HiSeq 2500
LIB21975	27487085976	11.3435	126	126	Illumina HiSeq 2500
LIB21977	24582588156	10.1449	126	126	Illumina HiSeq 2500
LIB22032	36344534688	14.9988	126	126	Illumina HiSeq 2500
LIB23764	87924096706	36.2849	250	251	Illumina HiSeq 2500
S01	9111419700	3.76014	150	150	Illumina NovaSeq 6000
S02	9672507900	3.99169	150	150	Illumina NovaSeq 6000
S04	17213379900	7.1037	150	150	Illumina NovaSeq 6000
S05	17640085200	7.27979	150	150	Illumina NovaSeq 6000
S06	19758456300	8.15401	150	150	Illumina NovaSeq 6000
S07	17434647900	7.19501	150	150	Illumina NovaSeq 6000
S08	22331922300	9.21604	150	150	Illumina NovaSeq 6000
S09	18542128800	7.65205	150	150	Illumina NovaSeq 6000
S10	18065493900	7.45535	150	150	Illumina NovaSeq 6000
S11	21759342300	8.97974	150	150	Illumina NovaSeq 6000
S12	16748177400	6.91171	150	150	Illumina NovaSeq 6000
S13	27988557600	11.5504	150	150	Illumina NovaSeq 6000
S14	28414871400	11.7264	150	150	Illumina NovaSeq 6000
S15	21971490900	9.06729	150	150	Illumina NovaSeq 6000
S16	25005978600	10.3196	150	150	Illumina NovaSeq 6000
S17	19193933700	7.92104	150	150	Illumina NovaSeq 6000
S18	20051582100	8.27498	150	150	Illumina NovaSeq 6000
S19	24638262900	10.1678	150	150	Illumina NovaSeq 6000
S20	18607808100	7.67915	150	150	Illumina NovaSeq 6000
