## Supplementary Table S3 for "Extensive genome introgression between domestic ferret and European polecat during population recovery in Great Britain"

### Sheet: Sheet1
Sample	Population	Welsh	European	Ferret
domestic_LIB8733	domestic	1e-05	1e-05	0.99998
domestic_LIB8734	domestic	1.8e-05	1e-05	0.999972
domestic_LIB8735	domestic	1e-05	1e-05	0.99998
domestic_LIB8736	domestic	1e-05	1e-05	0.99998
domestic_LIB8737	domestic	1e-05	1e-05	0.99998
domestic_LIB8738	domestic	1e-05	1e-05	0.99998
domestic_LIB8739	domestic	1e-05	1e-05	0.99998
domestic_LIB8740	domestic	1e-05	1e-05	0.99998
euro_LIB18989	SPA	1e-05	0.99998	1e-05
euro_LIB18990	AUT	1e-05	0.99998	1e-05
euro_LIB18991	AUT	1e-05	0.99998	1e-05
euro_LIB18992	AUT	1.1e-05	0.999979	1e-05
euro_LIB18993	FRA	1e-05	0.99998	1e-05
euro_LIB18994	FRA	1e-05	0.99998	1e-05
euro_LIB18995	FRA	1e-05	0.99998	1e-05
euro_LIB21977	SPA	1e-05	0.790074	0.209916
euro_S01	GER	1e-05	0.99998	1e-05
euro_S02	GER	1e-05	0.994575	0.005415
euro_S04	ITL	1e-05	0.99998	1e-05
euro_S05	ITL	1e-05	0.99998	1e-05
euro_S06	ITL	1e-05	0.99998	1e-05
euro_S19	ITL	1e-05	0.99998	1e-05
euro_S20	ITL	1e-05	0.99998	1e-05
hybrid_LIB21971	hybrid	0.728789	1e-05	0.271201
hybrid_LIB21972	hybrid	0.467755	1e-05	0.532235
hybrid_LIB21973	hybrid	0.432	1e-05	0.56799
euro_welsh_LIB21974	welsh	0.99998	1e-05	1e-05
euro_welsh_LIB21975	welsh	0.99998	1e-05	1e-05
euro_welsh_LIB22032	welsh	0.99998	1e-05	1e-05
euro_welsh_LIB23764	welsh	0.99998	1e-05	1e-05
euro_eng_S07	english	0.916666	1e-05	0.083324
euro_eng_S08	english	0.777872	1e-05	0.222118
euro_eng_S09	english	0.996886	1e-05	0.003104
euro_eng_S10	english	0.83609	1e-05	0.1639
euro_welsh_S11	welsh	0.99998	1e-05	1e-05
euro_eng_S12	english	0.860072	1e-05	0.139918
euro_eng_S13	english	0.898443	1e-05	0.101547
euro_welsh_S14	welsh	0.99998	1e-05	1e-05
euro_eng_S15	english	0.99998	1e-05	1e-05
euro_eng_S16	english	0.933494	1e-05	0.066496
euro_eng_S17	english	0.708624	1e-05	0.291366
euro_eng_S18	english	0.723816	1e-05	0.276174
