## Supplementary Table S4 for "Extensive genome introgression between domestic ferret and European polecat during population recovery in Great Britain"

### Sheet: welsh_s014_nohybrids.hyde-out-f
P1	Hybrid	P2	Zscore	Pvalue	Gamma	AAAA	AAAB	AABA	AABB	ABAA	ABAB	ABBA	BAAA
domestic	uk_euro	welsh	159.041	0	0.336248	4004806384	344021576	254432444	324103258	406917920	172363912	249233108	19333557094
euro	uk_euro	welsh	38.0326	0	0.0533068	6990289580	609866968	551222021	976292425	1281693490	358355822	393150889	35881820735
euro	domestic	welsh	28.7314	0	0.0820868	4199652110	473443234	441278106	502654854	714854230	297470036	315819234	22004177076
domestic	uk_euro	euro	4.96294	3.48e-07	0.989005	9261492864	1610577036	863547048	582792207	872049200	576155380	1173138880	47783836625
