## Supplementary Table S5 for "Extensive genome introgression between domestic ferret and European polecat during population recovery in Great Britain"

### Sheet: welsh_s014_nohybrids_individual
P1	Hybrid	P2	Zscore	Pvalue	Gamma	AAAA	AAAB	AABA	AABB	AABC	ABAA	ABAB	ABAC	ABBA	BAAA	ABBC	CABC	BACA	BCAA	ABCD
domestic	hybrid_LIB21973	welsh	200.095	0	0.533689	306432866	29768578	21200890	21625640	0	27591790	12934910	0	22881366	1487520552	0	0	0	0	0
domestic	hybrid_LIB21972	welsh	191.137	0	0.569239	309082071	30548217	18551685	20846001	0	27108801	13012239	0	23364355	1487443223	0	0	0	0	0
domestic	uk_euro_S17	welsh	186.552	0	0.422036	309334404	28096206	18299352	23298012	0	29954924	12994450	0	20518232	1487461012	0	0	0	0	0
domestic	uk_euro_S08	welsh	164.646	0	0.346369	308494474	26638154	19139282	24756064	0	31180230	13134486	0	19292926	1487320976	0	0	0	0	0
domestic	uk_euro_S18	welsh	158.443	0	0.350551	308014194	26895222	19619562	24498996	0	31050350	13469386	0	19422806	1486986076	0	0	0	0	0
domestic	uk_euro_S10	welsh	149.594	0	0.37219	306997772	27583168	20635984	23811050	0	30598836	14142336	0	19874320	1486313126	0	0	0	0	0
domestic	uk_euro_S09	welsh	136.081	0	0.266102	309622119	25200201	18011637	26194017	0	32786865	12846735	0	17686291	1487608727	0	0	0	0	0
domestic	hybrid_LIB21971	welsh	133	0	0.256771	308155343	24671569	19478413	26722649	0	32735993	12994279	0	17737163	1487461183	0	0	0	0	0
domestic	uk_euro_S07	welsh	130.619	0	0.2753	307767605	25584031	19866151	25810187	0	32341787	13427377	0	18131369	1487028085	0	0	0	0	0
domestic	uk_euro_S12	welsh	129.855	0	0.298052	307736024	26279380	19897732	25114838	0	31789408	13937972	0	18683748	1486517490	0	0	0	0	0
domestic	uk_euro_S13	welsh	123.426	0	0.234519	308386548	24241704	19247208	27152514	0	33199036	12910952	0	17274120	1487544510	0	0	0	0	0
domestic	uk_euro_S16	welsh	116.128	0	0.231424	307602628	24417884	20031128	26976334	0	33077692	13267700	0	17395464	1487187762	0	0	0	0	0
domestic	uk_euro_S15	welsh	104.006	0	0.208069	307180336	24097262	20453420	27296956	0	33502208	13291090	0	16970948	1487164372	0	0	0	0	0
euro	uk_euro_S08	welsh	56.9716	0	0.0773193	538995881	47608987	41120396	74403274	0	97894189	26964713	0	30939994	2760741176	0	0	0	0	0
euro	uk_euro_S10	welsh	56.1106	0	0.0839105	536728762	49675826	43387515	72336435	0	96264878	28559494	0	32569305	2759146395	0	0	0	0	0
euro	uk_euro_S17	welsh	52.2828	0	0.076144	539070396	49014084	41045881	72998177	0	97097094	28030896	0	31737089	2759674993	0	0	0	0	0
euro	uk_euro_S18	welsh	51.6805	0	0.0728553	538155328	48080666	41960949	73931595	0	97590692	27602974	0	31243491	2760102915	0	0	0	0	0
euro	uk_euro_S15	welsh	50.0923	0	0.0617598	538965830	44499844	41150447	77512417	0	99813940	25603316	0	29020243	2762102573	0	0	0	0	0
euro	uk_euro_S12	welsh	49.9463	0	0.0701045	538810536	47886516	41305741	74125745	0	97799649	27521019	0	31034534	2760184870	0	0	0	0	0
euro	uk_euro_S16	welsh	47.6365	0	0.0597618	539091821	44773999	41024456	77238262	0	99683779	25886471	0	29150404	2761819418	0	0	0	0	0
euro	uk_euro_S09	welsh	44.7955	0	0.0569237	541981173	45598173	38135104	76414088	0	100035672	25739832	0	28798511	2761966057	0	0	0	0	0
euro	uk_euro_S07	welsh	42.7567	0	0.0574291	538745973	46248651	41370304	75763610	0	98959137	26897739	0	29875046	2760808150	0	0	0	0	0
euro	domestic_LIB8740	welsh	42.5737	0	0.118753	523849670	59896864	56266607	62115397	0	88328680	37139906	0	40505503	2750565983	0	0	0	0	0
euro	domestic_LIB8736	welsh	38.9041	0	0.102652	526358596	59015492	53757681	62996769	0	89503559	36273643	0	39330624	2751432246	0	0	0	0	0
euro	uk_euro_S13	welsh	36.8128	0	0.0457841	539874685	43937177	40241592	78075084	0	100598285	25724053	0	28235898	2761981836	0	0	0	0	0
euro	domestic_LIB8734	welsh	34.0974	0	0.0914156	526428600	58883418	53687677	63128843	0	89752110	36391992	0	39082073	2751313897	0	0	0	0	0
euro	domestic_LIB8733	welsh	29.1573	0	0.0792951	526399312	58610510	53716965	63401751	0	89966438	36555640	0	38867745	2751150249	0	0	0	0	0
euro	domestic_LIB8735	welsh	28.7879	0	0.0832342	526881349	59610401	53234928	62401860	0	89415956	37123144	0	39418227	2750582745	0	0	0	0	0
euro	domestic_LIB8737	welsh	22.7568	0	0.0696392	522646558	59311850	57469719	62700411	0	88911287	38080015	0	39922896	2749625874	0	0	0	0	0
domestic	uk_euro_S10	euro	22.6136	0	0.952087	713561305	122891045	65287919	45829666	0	68311479	43541451	0	89010681	3676457934	0	0	0	0	0
domestic	uk_euro_S08	euro	22.211	0	0.954033	714623460	123208110	64225764	45512601	0	67516364	43270426	0	89805796	3676728959	0	0	0	0	0
euro	domestic_LIB8739	welsh	21.1363	0	0.0627293	523968913	58860545	56147364	63151716	0	89473247	37654465	0	39360936	2750051424	0	0	0	0	0
euro	hybrid_LIB21973	welsh	19.9463	0	0.0340163	529681119	49326963	50435158	72685298	0	96615111	30742077	0	32219072	2756963812	0	0	0	0	0
domestic	uk_euro_S17	euro	18.9791	0	0.963664	718301798	125274727	60547426	43445984	0	65810842	41562593	0	91511318	3678436792	0	0	0	0	0
domestic	uk_euro_S18	euro	17.6974	0	0.962445	713954916	123318624	64894308	45402087	0	67693076	43606264	0	89629084	3676393121	0	0	0	0	0
domestic	uk_euro_S12	euro	15.8014	0	0.963556	712882625	122155885	65966599	46564826	0	69380111	44938339	0	87942049	3675061046	0	0	0	0	0
domestic	uk_euro_S15	euro	14.2952	0	0.964201	707597390	120596605	71251834	48124106	0	70356842	46626403	0	86965318	3673372982	0	0	0	0	0
euro	domestic_LIB8738	welsh	13.1976	0	0.0422091	523119112	59254154	56997165	62758107	0	89502953	38251231	0	39331230	2749454658	0	0	0	0	0
domestic	uk_euro_S16	euro	12.3715	0	0.969739	708920477	121130803	69928747	47589908	0	69567283	46296197	0	87754877	3673703188	0	0	0	0	0
domestic	uk_euro_S09	euro	9.87849	0	0.976953	714294631	122761169	64554593	45959542	0	69144497	44939503	0	88177663	3675059882	0	0	0	0	0
domestic	uk_euro_S07	euro	8.7796	0	0.979194	710963795	122415295	67885429	46305416	0	69029037	45393873	0	88293123	3674605512	0	0	0	0	0
domestic	uk_euro_S13	euro	2.76349	0.00285939	0.993128	709491471	122079159	69357753	46641552	0	68924345	46350625	0	88397815	3673648760	0	0	0	0	0
domestic	hybrid_LIB21973	euro	-10.9477	1	1.01983	711635156	128868454	67214068	39852257	0	60375620	40941130	0	96946540	3679058255	0	0	0	0	0
domestic	hybrid_LIB21972	euro	-30.8389	1	1.05733	718257379	130818341	60591845	37902370	0	59308629	40993971	0	98013531	3679005414	0	0	0	0	0
domestic	hybrid_LIB21971	euro	-36.5367	1	1.1035	707008461	125058819	71840763	43661892	0	66631075	47694605	0	90691085	3672304780	0	0	0	0	0
euro	hybrid_LIB21971	welsh	-99999.9	1	-0.0144279	536973841	43255811	43142436	78756450	0	102197414	27367654	0	26636769	2760338235	0	0	0	0	0
euro	hybrid_LIB21972	welsh	-99999.9	1	-0.000621438	533214235	49960271	46902042	72051990	0	97143650	31715584	0	31690533	2755990305	0	0	0	0	0
