## Supplementary Table S6 for "Extensive genome introgression between domestic ferret and European polecat during population recovery in Great Britain"

### Sheet: Samples
Species	Taxon ID	Scientific name	Library ID	Sample ID	Sample accession	Secondary accession	Experiment accession	Experiment alias	Run accesion	Run alias
Domestic Ferret	9669	Mustela putorius furo	LIB8733	SNP12	ERS8186792	SAMEA10534712	ERX6825784	exp_SNP12	ERR7256378	run_SNP12
Domestic Ferret	9669	Mustela putorius furo	LIB8734	CinSNP18	ERS8186793	SAMEA10534713	ERX6825785	exp_CinSNP18	ERR7256379	run_CinSNP18
Domestic Ferret	9669	Mustela putorius furo	LIB8735	SNP23	ERS8186794	SAMEA10534714	ERX6825786	exp_SNP23	ERR7256380	run_SNP23
Domestic Ferret	9669	Mustela putorius furo	LIB8736	SNP24	ERS8186795	SAMEA10534715	ERX6825787	exp_SNP24	ERR7256381	run_SNP24
Domestic Ferret	9669	Mustela putorius furo	LIB8737	SNP75	ERS8186796	SAMEA10534716	ERX6825788	exp_SNP75	ERR7256382	run_SNP75
Domestic Ferret	9669	Mustela putorius furo	LIB8738	SNP77	ERS8186797	SAMEA10534717	ERX6825789	exp_SNP77	ERR7256383	run_SNP77
Domestic Ferret	9669	Mustela putorius furo	LIB8739	SNP84	ERS8186798	SAMEA10534718	ERX6825790	exp_SNP84	ERR7256384	run_SNP84
Domestic Ferret	9669	Mustela putorius furo	LIB8740	SNP86	ERS8186799	SAMEA10534719	ERX6825791	exp_SNP86	ERR7256385	run_SNP86
European Polecat	9668	Mustela putorius	LIB18989	ESP 3	ERS8186800	SAMEA10534720	ERX6825792	exp_ESP 3	ERR7256386	run_ESP 3
European Polecat	9668	Mustela putorius	LIB21977	ESP 2	ERS8186801	SAMEA10534721	ERX6825793	exp_ESP 2	ERR7256387	run_ESP 2
European Polecat	9668	Mustela putorius	LIB18990	AUT 29	ERS8186802	SAMEA10534722	ERX6825794	exp_AUT 29	ERR7256388	run_AUT 29
European Polecat	9668	Mustela putorius	LIB18991	132	ERS8186803	SAMEA10534723	ERX6825795	exp_132	ERR7256389	run_132
European Polecat	9668	Mustela putorius	LIB18992	81	ERS8186804	SAMEA10534724	ERX6825796	exp_81	ERR7256390	run_81
European Polecat	9668	Mustela putorius	LIB18993	FRA 235	ERS8186805	SAMEA10534725	ERX6825797	exp_FRA 235	ERR7256391	run_FRA 235
European Polecat	9668	Mustela putorius	LIB18994	FRA 190	ERS8186806	SAMEA10534726	ERX6825798	exp_FRA 190	ERR7256392	run_FRA 190
European Polecat	9668	Mustela putorius	LIB18995	FRA 160	ERS8186807	SAMEA10534727	ERX6829832	exp_FRA 160	ERR7260426	run_FRA 160
European Polecat	9668	Mustela putorius	S004	MP 37 (ITA 3)	ERS8186808	SAMEA10534728	ERX6825799	exp_MP 37 (ITA 3)	ERR7256393	run_MP 37 (ITA 3)
European Polecat	9668	Mustela putorius	S005	MP 451 (ITA 4)	ERS8186809	SAMEA10534729	ERX6825800	exp_MP 451 (ITA 4)	ERR7256394	run_MP 451 (ITA 4)
European Polecat	9668	Mustela putorius	S006	ARP 10 (ITA 5)	ERS8186810	SAMEA10534730	ERX6825801	exp_ARP 10 (ITA 5)	ERR7256395	run_ARP 10 (ITA 5)
European Polecat	9668	Mustela putorius	S019	MP X (ITA 1)	ERS8186811	SAMEA10534731	ERX6825802	exp_MP X (ITA 1)	ERR7256396	run_MP X (ITA 1)
European Polecat	9668	Mustela putorius	S020	MP 267 (ITA 2)	ERS8186812	SAMEA10534732	ERX6825803	exp_MP 267 (ITA 2)	ERR7256397	run_MP 267 (ITA 2)
European Polecat	9668	Mustela putorius	S001	GER1	ERS8186813	SAMEA10534733	ERX6825804	exp_GER1	ERR7256398	run_GER1
European Polecat	9668	Mustela putorius	S002	GER3	ERS8186814	SAMEA10534734	ERX6825805	exp_GER3	ERR7256399	run_GER3
European Polecat	9668	Mustela putorius	S007	209	ERS8186815	SAMEA10534735	ERX6825806	exp_209	ERR7256400	run_209
European Polecat	9668	Mustela putorius	S008	253	ERS8186816	SAMEA10534736	ERX6825807	exp_253	ERR7256401	run_253
European Polecat	9668	Mustela putorius	S009	265	ERS8186817	SAMEA10534737	ERX6825808	exp_265	ERR7256402	run_265
European Polecat	9668	Mustela putorius	S010	270	ERS8186818	SAMEA10534738	ERX6825809	exp_270	ERR7256403	run_270
European Polecat	9668	Mustela putorius	S012	605	ERS8186819	SAMEA10534739	ERX6825810	exp_605	ERR7256404	run_605
European Polecat	9668	Mustela putorius	S013	622	ERS8186820	SAMEA10534740	ERX6825811	exp_622	ERR7256405	run_622
European Polecat	9668	Mustela putorius	S015	648	ERS8186821	SAMEA10534741	ERX6825812	exp_648	ERR7256406	run_648
European Polecat	9668	Mustela putorius	S016	649	ERS8186822	SAMEA10534742	ERX6825813	exp_649	ERR7256407	run_649
European Polecat	9668	Mustela putorius	S017	655	ERS8186823	SAMEA10534743	ERX6825814	exp_655	ERR7256408	run_655
European Polecat	9668	Mustela putorius	S018	699	ERS8186824	SAMEA10534744	ERX6825815	exp_699	ERR7256409	run_699
European Polecat	9668	Mustela putorius	LIB21974	88	ERS8186825	SAMEA10534745	ERX6825816	exp_88	ERR7256410	run_88
European Polecat	9668	Mustela putorius	LIB21975	196	ERS8186826	SAMEA10534746	ERX6825817	exp_196	ERR7256411	run_196
European Polecat	9668	Mustela putorius	LIB22032	557	ERS8186827	SAMEA10534747	ERX6825818	exp_557	ERR7256412	run_557
European Polecat	9668	Mustela putorius	LIB23764	693	ERS8186828	SAMEA10534748	ERX6825819	exp_693	ERR7256413	run_693
European Polecat	9668	Mustela putorius	S011	448	ERS8186829	SAMEA10534749	ERX6825820	exp_448	ERR7256414	run_448
European Polecat	9668	Mustela putorius	S014	639	ERS8186830	SAMEA10534750	ERX6825821	exp_639	ERR7256415	run_639
Polecat-ferret hybrid	1353796	Mustela putorius _ Mustela furo	LIB21971	226	ERS8186831	SAMEA10534751	ERX6767866	exp_226	ERR7198273	run_226
Polecat-ferret hybrid	1353796	Mustela putorius _ Mustela furo	LIB21972	314	ERS8186832	SAMEA10534752	ERX6767867	exp_314	ERR7198274	run_314
Polecat-ferret hybrid	1353796	Mustela putorius _ Mustela furo	LIB21973	650	ERS8186833	SAMEA10534753	ERX6767868	exp_650	ERR7198275	run_650
Steppe Polecat	77149	Mustela eversmannii	LIB18996	2e3x	ERS8186834	SAMEA10534754	ERX6767869	exp_2e3x	ERR7198276	run_2e3x
Steppe Polecat	77149	Mustela eversmannii	LIB22031	2d2x	ERS8186835	SAMEA10534755	ERX6767870	exp_2d2x	ERR7198277	run_2d2x
Least Weasel	36239	Mustela nivalis	LIB20027	Mni01	ERS8186836	SAMEA10534756	ERX6767871	exp_Mni01	ERR7198278	run_Mni01
